# From promiscuity to specialization: The origin of cholinergic and monoaminergic signaling is pre-bilaterian

**DOI:** 10.64898/2026.10.13.758597

**Authors:** Alexandros A. Pittis, Luis Alfonso Yañez-Guerra, Fabian Ruperti, Alison G. Cole, Milena Marinković, Daniel Thiel, Jaime Huerta-Cepas, Jacob M. Musser, Ulrich Technau, Gáspár Jékely, Detlev Arendt

## Abstract

The emergence of chemical neurotransmission was key to the evolution of nervous systems, yet when the different transmitter systems arose remains unclear. Biogenic amines (here, acetylcholine and the monoamines) have been reported in non-bilaterian animals and even outside Metazoa, but their physiological role has only recently begun to be resolved, and phylogenetic surveys of the bilaterian machinery have restricted dedicated monoaminergic signaling to Bilateria. Combining targeted metabolomics, molecular phylogenies, structural modeling and binding-affinity prediction, single-cell expression analysis and immunochemistry, we show that cholinergic and monoaminergic signaling predate Bilateria. We detect acetylcholine, dopamine, histamine, adrenaline, tyramine, 2-phenylethylamine and tryptamine in a sponge and two cnidarians, and identify broad-specificity enzymes and transporters able to produce and load them. These genes are co-expressed in both neuronal and non-neuronal cell types, indicating that amine signaling was never confined to the nervous system. Two *Hydra vulgaris* muscarinic receptor orthologs retain a fully conserved orthosteric site and are predicted to bind acetylcholine as strongly as their bilaterian counterparts, and muscle-type nicotinic receptor subunits are co-expressed with Rapsyn-related genes in cnidarian muscle cells, placing cholinergic neuromuscular signaling in the cnidarian–bilaterian ancestor. Specialization came later in Bilateria, where gene duplications produced substrate-specific enzymes (ChAT, TH, TPH), dedicated vesicular transporters (VAChT, VMAT) and ligand-selective receptors. Biogenic amine signaling is thus not a bilaterian innovation but an ancient mode of cellular communication that evolved from generalist to specialist machinery.
