## Supplementary material for "From promiscuity to specialization: The origin of cholinergic and monoaminergic signaling is pre-bilaterian": Table S1 targeted metabolomics

### Sheet: pMmg
Sample	Replicate	Weight[mg]	Histamine	Phenylethylamine	Tyramine	Tryptamine	Dopamine	Octopamine	Adrenaline	Serotonin	Melatonin	Acetylcholine	Acetylcarnitine	Noradrenaline	L-DOPA
Spongilla lacustris	Rep1	34	0.341	0.11	4.19	0.07	<LOQ	<LOQ	0.22	<LOQ	0.003	0.37	0.805	<LOQ	<LOQ
Spongilla lacustris	Rep2	30	0.24	0.148	6.941	0.133	0.452	<LOQ	0.111	<LOQ	0.006	0.102	1.011	<LOQ	<LOQ
Hydra vulgaris	Rep1	16	0.453	1.457	4.393	0.17	50.307	<LOQ	0.579	18.45	0.007	0.028	1.261	<LOQ	<LOQ
Hydra vulgaris	Rep2	32	0.248	0.446	3.766	0.086	52.835	<LOQ	0.53	24.216	0.003	0.011	1.064	<LOQ	<LOQ
Nematostella vectensis	Rep1	118	0.309	1.32	0.62	2.621	0.233	0.048	6.399	<LOQ	0.001	0.009	11.258	<LOQ	<LOQ
Nematostella vectensis	Rep2	200	0.256	0.825	0.364	1.56	0.228	0.074	1.302	<LOQ	0	0.003	4.423	<LOQ	<LOQ
Nematostella vectensis	Rep3	183	0.4	0.908	0.401	1.704	0.267	0.016	1.241	<LOQ	0	-	-	<LOQ	<LOQ
Platynereis dumerilii	Rep1	30	3.255	0.067	0.083	0.109	1.463	3.925	63.487	8.707	0.004	54.419	6.745	<LOQ	<LOQ
Platynereis dumerilii	Rep2	47	2.27	0.04	0.051	0.054	0.937	2.001	8.798	4.045	0.002	23.535	20.197	<LOQ	<LOQ
Platynereis dumerilii	Rep3	40	2.309	0.045	0.047	0.077	1.548	2.188	7.26	6.605	0.003	<LOQ	<LOQ	<LOQ	<LOQ

### Sheet: ngml  mg
Sample	Replicate	Weight[mg]	Histamine	Phenylethylamine	Tyramine	Tryptamine	Dopamine	Octopamine	Adrenaline	Serotonin	Melatonin	Acetylcholine	Acetylcarnitine	Noradrenaline	L-DOPA
Spongilla lacustris	Rep1	34	0.03785	0.01332	0.57474	0.01124	<LOQ	<LOQ	0.04024	<LOQ	0.00071	0.05415	0.16353	<LOQ	<LOQ
Spongilla lacustris	Rep2	30	0.0267	0.0179	0.95217	0.02123	0.06917	<LOQ	0.02037	<LOQ	0.00143	0.01493	0.2054	<LOQ	<LOQ
Hydra vulgaris	Rep1	16	0.05038	0.17656	0.60269	0.02731	7.70606	<LOQ	0.10606	3.25119	0.00169	0.00413	0.25625	<LOQ	<LOQ
Hydra vulgaris	Rep2	32	0.02759	0.05406	0.51659	0.01381	8.09325	<LOQ	0.09719	4.26728	0.00081	0.00166	0.21622	<LOQ	<LOQ
Nematostella vectensis	Rep1	118	0.03432	0.16		0.42	0.03575	0.00734	1.17228	<LOQ	0.00015	0.00126	2.28808	<LOQ	<LOQ
Nematostella vectensis	Rep2	200	0.0285	0.1		0.25	0.03493	0.01135	0.23852	<LOQ	9e-05	0.00048	0.89898	<LOQ	<LOQ
Nematostella vectensis	Rep3	183	0.04442	0.11		0.273	0.04083	0.00251	0.22741	<LOQ	7e-05	-	-	<LOQ	<LOQ
Platynereis dumerilii	Rep1	30	0.3618	0.00807	0.01143	0.01753	0.22417	0.60117	11.6314	1.53427	0.00087	7.95653	1.37093	<LOQ	<LOQ
Platynereis dumerilii	Rep2	47	0.2523	0.00479	0.00702	0.00872	0.14347	0.30645	1.61181	0.71274	0.00055	3.44102	4.10485	<LOQ	<LOQ
Platynereis dumerilii	Rep3	40	0.25668	0.00548	0.00648	0.01235	0.23718	0.33515	1.33015	1.1639	0.00063	-	-	<LOQ	<LOQ

### Sheet: ngml
Sample	Replicate	Weight[mg]	Histamine	Phenylethylamine	Tyramine	Tryptamine	Dopamine	Octopamine	Adrenaline	Serotonin	Melatonin	Acetylcholine	Acetylcarnitine	Noradrenaline	L-DOPA
Spongilla lacustris	Rep1	34	1.287	0.453	19.541	0.382	<LOQ	<LOQ	1.368	<LOQ	0.024	1.841	5.56	<LOQ	<LOQ
Spongilla lacustris	Rep2	30	0.801	0.537	28.565	0.637	2.075	<LOQ	0.611	<LOQ	0.043	0.448	6.162	<LOQ	<LOQ
Hydra vulgaris	Rep1	16	0.806	2.825	9.643	0.437	123.297	<LOQ	1.697	52.019	0.027	0.066	4.1	<LOQ	<LOQ
Hydra vulgaris	Rep2	32	0.883	1.73	16.531	0.442	258.984	<LOQ	3.11	136.553	0.026	0.053	6.919	<LOQ	<LOQ
Nematostella vectensis	Rep1	118	4.05	>20	>10	>50	4.219	0.866	138.329	<LOQ	0.018	0.149	269.994	<LOQ	<LOQ
Nematostella vectensis	Rep2	200	5.7	>20	>10	>50	6.986	2.269	47.704	<LOQ	0.017	0.095	179.796	<LOQ	<LOQ
Nematostella vectensis	Rep3	183	8.129	>20	>10	>50	7.472	0.46	41.616	<LOQ	0.013	-	-	<LOQ	<LOQ
Platynereis dumerilii	Rep1	30	10.854	0.242	0.343	0.526	6.725	18.035	348.942	46.028	0.026	238.696	41.128	<LOQ	<LOQ
Platynereis dumerilii	Rep2	47	11.858	0.225	0.33	0.41	6.743	14.403	75.755	33.499	0.026	161.728	192.928	<LOQ	<LOQ
Platynereis dumerilii	Rep3	40	10.267	0.219	0.259	0.494	9.487	13.406	53.206	46.556	0.025	-	-	<LOQ	<LOQ
