## Supplementary material for "From promiscuity to specialization: The origin of cholinergic and monoaminergic signaling is pre-bilaterian": Table S2 species sequence datasets

### Sheet: Species
Source	Species	Taxid (NCBI)	Clade	Genome/transcriptome	all isoforms or longest per gene?	# proteins	genome/transcriptome version	website	Single-cell papers	genome/transcriptome paper
Outgroup taxon sampling	Acanthamoeba castellanii str. Neff	1257118	Amoebozoa	genome	longest	14938	UP000011083
Arendt scRNAseq	Acanthochitona crinita	126420	Mollusca	transcriptome	longest	37915
Outgroup taxon sampling	Allomyces macrogynus ATCC 38327	578462	Fungi	genome	longest	18611	UP000054350
collaborator scRNAseq	Ambystoma mexicanum	8296	Chordata	genome	longest ORF with blast hit	43843	unpublished version from Elly Tanaka group
Published scRNAseq	Amphimedon queenslandica	400682	Porifera	genome	longest	43615	Aqu2.1	ensembl metazoa	Sebe-Pedros et al. 2018
Arendt/Moroz scRNAseq	Aplysia californica	6500	Mollusca	genome	longest	19957
Outgroup taxon sampling	Arabidopsis thaliana	3702	Viridiplantae	genome	longest	27465	UP000006548
Outgroup taxon sampling	Aspergillus nidulans FGSC A4	227321	Fungi	genome	longest	10557	UP000000560
collaborator scRNAseq	Aurelia aurita (baltic)	6145	Cnidaria	transcriptome	longest	20647	version 01	https://www.ncbi.nlm.nih.gov/nuccore/GHAG00000000.1		Medusozoan genomes inform the evolution of the jellyfish body plan. Nature Ecology and Evolution, 3, 811-822 (2019)
collaborator scRNAseq	Aurelia aurita (davis)	6145	Cnidaria	transcriptome	longest	8240	version 1.1	https://drive.google.com/drive/folders/1NC6bZ9cxWkZyofOsMPzrxIH3C7m1ySiu		The genome of the jellyfish Aurelia and the evolution of animal complexity. Nature Ecology and Evolution, 3, 96-104 (2019)
collaborator scRNAseq	Biomphalaria glabrata	6526	Mollusca	transcriptome	longest	22470	unpublished
Model	Caenorhabditis elegans	6239	Nematoda	genome	longest	19940	UP000001940		Cao et al. 2017, Taylor et al. 2019, Packer et al. 2019
Additional taxon sampling	Callorhinchus milii	7868	Chondrichthyes	genome	longest	19408	UP000314986
Opisthokont	Capsaspora owczarzaki (strain ATCC 30864)	595528	Filasterea	genome	longest	8738	UP000008743
Outgroup taxon sampling	Chlamydomonas reinhardtii	3055	Viridiplantae	genome	longest	17614	UP000006906
Outgroup taxon sampling	Chondrus crispus	2769	Rhodophyta	genome	longest	9598	UP000012073
Published scRNAseq	Ciona intestinalis	7719	Chordata	genome	longest	15285	KH2012	https://www.ncbi.nlm.nih.gov/assembly/GCF_000224145.1/	Cao et al. 2019
Arendt/Moroz scRNAseq	Cladocora caespitosa	130055	Cnidaria	transcriptome	longest	70864	initial de novo transcriptome from Woerheide Lab
EvoCELL scRNAseq	Clytia hemisphaerica	252671	Cnidaria	genome (Rnaseq mapped to genome with cufflinks)	only one per gene, selected as that with most exons, length used to resolve ties	26727	v1 (https://doi.org/10.1038/s41559-019-0833-2)	http://marimba.obs-vlfr.fr/organism/Clytia/hemisphaerica
EvoCELL scRNAseq	Crassostrea gigas	29159	Mollusca	genome	longest	37978	unpublished reannotation of genome
Published scRNAseq	Danio rerio	7955	Chordata	genome	longest	25592	GRCz11
Additional taxon sampling	Daphnia pulex	6669	Arthropoda	genome	longest	30118
Outgroup taxon sampling	Dictyostelium discoideum	44689	Amoebozoa	genome	longest	12739	UP000002195
Model	Drosophila melanogaster	7227	Arthropoda	genome	longest	13790	UP000000803		Davie et al. 2018, Avalos et al. 2019, Allen et al. 2019
Outgroup taxon sampling	Emiliania huxleyi	2903	Haptophytes	genome	longest	35676	UP000013827
Outgroup taxon sampling	Entamoeba histolytica	5759	Amoebozoa	genome	longest	7959	UP000001926
potential future projects	Ephydatia muelleri	6052	Porifera	genome	longest	39329	version 1	https://spaces.facsci.ualberta.ca/ephybase/
Outgroup taxon sampling	Fonticula alba	691883	Nucleariidae and Fonticula group	genome	longest	5901	UP000030693
Outgroup taxon sampling	Guillardia theta CCMP2712	905079	Cryptophytes	genome	longest	24567	UP000011087
Model	Homo sapiens	9606	Chordata	genome	longest	20595	UP000005640
Additional taxon sampling	Hyalella azteca	294128	Arthropoda	genome	longest	9008	genome Hazt_2.0; geneset OGSv1.2	https://i5k.nal.usda.gov/data/Arthropoda/hyaazt-(Hyalella_azteca)/Current%20Genome%20Assembly/2.Official%20or%20Primary%20Gene%20Set/hyaazt_OGSv1.2/
Published scRNAseq	Hydra vulgaris	6087	Cnidaria	transcriptome	longest	26701	aepLRv2	https://research.nhgri.nih.gov/hydra/	Siebert et al. 2019
EvoCELL scRNAseq	Meara stichopi	84115	Xenacoelomorpha	transcriptome	longest	22423	unpublished transcriptome from collaborator
Arendt/Moroz scRNAseq	Mnemiopsis leidyi	27923	Ctenophora	genome		11001	MneLei_Aug2011
Opisthokont	Monosiga brevicollis	81824	Choanozoa	genome	longest	9188	UP000001357
Model	Mus musculus	10090	Chordata	genome	longest	21982	UP000000589
Outgroup taxon sampling	Naegleria gruberi	5762	Excavates	genome	longest	15634	UP000006671
Published scRNAseq	Nematostella vectensis	45351	Cnidaria	genome	longest	32280	version 1.0	https://mycocosm.jgi.doe.gov/Nemve1/Nemve1.home.html	Sebe-Pedros et al. 2018
Arendt scRNAseq	Oscarella lobularis	121494	Porifera	transcriptome	longest	23221
EvoCELL scRNAseq	Parasteatoda tepidariorum	114398	Arthropoda	transcriptome	longest	27989	Ptep01282013	https://i5k.nal.usda.gov/data/Arthropoda/partep-(Parasteatoda_tepidariorum)/Current%20Genome%20Assembly/2.Official%20or%20Primary%20Gene%20Set/Augustus_gene_set-Primary_Gene_Set/
EvoCELL scRNAseq	Parhyale hawaiiensis	317513	Arthropoda	genome	longest	56234	genome version 5.0
EvoCELL scRNAseq	Petromyzon marinus	7757	Chordata	genome	longest	21272	Pmar_germline 1.0	https://www.ncbi.nlm.nih.gov/assembly/GCA_002833325.1
Arendt scRNAseq	Platynereis dumerilii	6359	Annelida	transcriptome	longest	74029	kevin1million
Arendt/Moroz scRNAseq	Pleurobrachia bachei	34499	Ctenophora	genome		19523	02_P-bachei
collaborator scRNAseq	Prostheceraeus crozieri	2291463	Platyhelminthes	transcriptome	longest	25079	unpublished transcriptome from collaborator
Outgroup taxon sampling	Rozella allomycis CSF55	988480	Fungi	genome	longest	6337	UP000030755
Outgroup taxon sampling	Saccharomyces cerevisiae S288C	559292	Fungi	genome	longest	6049	UP000002311
Opisthokont	Salpingoeca rosetta	946362	Choanozoa	genome	longest	11614	UP000007799
collaborator scRNAseq	Sarsia tubulosa	264121	Cnidaria	transcriptome	longest	27090	unpublished
Published scRNAseq	Schistosoma mansoni	6183	Platyhelminthes	genome	longest	10144	Smansoni_v7, wormbase version 13
Outgroup taxon sampling	Schizosaccharomyces pombe 972h-	284812	Fungi	genome	longest	5141	UP000002485
Published scRNAseq	Schmidtea mediterranea	79327	Platyhelminthes	transcriptome	longest	25937	requested info from collaborator
Arendt scRNAseq	Spadella cephaloptera	52888	Chaetognatha	transcriptome	all over 70AA	22498	see notes in evernote
Opisthokont	Sphaeroforma arctica JP610	667725	Ichthyosporea	genome	longest	18207	UP000054560
Outgroup taxon sampling	Spizellomyces punctatus DAOM BR117	645134	Fungi	genome	longest	8940	UP000053201
Arendt scRNAseq	Spongilla lacustris	6055	Porifera	transcriptome	longest	24470
EvoCELL scRNAseq	Strongylocentrotus purpuratus	7668	Echinodermata	genome		29129	requested info from collaborator
Arendt scRNAseq	Sycon ciliatum	27933	Porifera	transcriptome	longest	35777		https://datadryad.org/stash/dataset/doi:10.5061/dryad.tn0f3
Arendt/Moroz scRNAseq	Tethya wilhelma	463344	Porifera	genome	longest	27056	unpublished genome from Woerheide Lab
Outgroup taxon sampling	Thalassiosira pseudonana	35128	Stramenopiles	genome	longest	11717	UP000001449
Outgroup taxon sampling	Thecamonas trahens ATCC 50062	461836	Apusozoa	genome	longest	10533	UP000054408
Additional taxon sampling	Thelohanellus kitauei	669202	Cnidaria	genome	longest	15020	ASM82789v1
Outgroup taxon sampling	Trichomonas vaginalis	5722	Excavates	genome	longest	50190	UP000001542
Arendt/Moroz scRNAseq	Trichoplax H1	287888	Placozoa	genome		11464	triadV2_030816_SP	taxon ID 31909 at https://genomevolution.org/
Arendt/Moroz scRNAseq	Trichoplax H2	287889	Placozoa	genome		12186	h2_draft220716_SP	https://www.ncbi.nlm.nih.gov/nuccore/GFSF00000000
collaborator scRNAseq	Tripedalia cystophora	6141	Cnidaria	transcriptome	longest	20979	version 01	https://www.ncbi.nlm.nih.gov/nuccore/GHAQ00000000.1		Medusozoan genomes inform the evolution of the jellyfish body plan. Nature Ecology and Evolution, 3, 811-822 (2019)
Outgroup taxon sampling	Ustilago maydis 521	237631	Fungi	genome	longest	6788	UP000000561
Arendt/Moroz scRNAseq	Waminoa	309554	Xenacoelomorpha	transcriptome	longest	28476	trinity run from collaborator
Published scRNAseq	Xenopus tropicalis	8364	Chordata	genome	longest	8611	UP000008143
