## Supplementary material for "From promiscuity to specialization: The origin of cholinergic and monoaminergic signaling is pre-bilaterian": Table S3 Foldseek search results

### Sheet: Sheet1
Protein	Best hit Foldseek (SwissProt)	Seq. id	Bit score	e-value
H.sa. ChAT (2FY3)	S. scrofa ChAT (AF)	0.881	4420	1.17e-99
M.mu. CrAT (2H3P)	C. livia CrAT (AF)	0.773	4347	2.32e-97
S.la. CrAT (AF)	C. livia CrAT (AF)	0.417	3287	9.38e-73
H.vu. t17796aep (AF)	C. livia CrAT (AF)	0.459	3430	1.82e-80
H.vu. X_002158057.2 (AF)	C. livia CrAT (AF)	0.455	3479	4.62e-78
H.vu. X_002163219.2 (AF)	C. livia CrAT (AF)	0.443	3302	4.62e-73
N.ve. v1g95805 (AF)	C. livia CrAT (AF)	0.407	2886	1.11e-62
N.ve. v1g163430 (AF)	C. livia CrAT (AF)	0.408	3084	3.41e-68
N.ve. v1g203043 (AF)	C. livia CrAT (AF)	0.399	3079	9.13e-69
