## Supplementary material for "From promiscuity to specialization: The origin of cholinergic and monoaminergic signaling is pre-bilaterian": Table S5 alignments and phylogenetic trees

### Sheet: Phylogenies
ID	Figure	Protein family	Tree	Sequences	Alignment columns	Tree leaves	Alignment method	Gap filter	Tree method	Model (BIC)	Alignment file	Tree file
01	2B	carnitine acyltransferases	family	506	867	506	MAFFT L-INS-i	>90% gaps	IQ-TREE 1.6.12 (ModelFinder, LG models; ultrafast bootstrap)	LG+F+R9	01_Fig2B_carnitine_acyltransferases_family.alignment.fasta	01_Fig2B_carnitine_acyltransferases_family.tree.nwk
02	2B, S2	carnitine acyltransferases	ChAT-CrAT clade	169	1590	169	MAFFT L-INS-i	>90% gaps	IQ-TREE 1.6.12 (ModelFinder, LG models; ultrafast bootstrap)	LG+F+R7	02_Fig2B_carnitine_acyltransferases_ChAT-CrAT_clade.alignment.fasta	02_Fig2B_carnitine_acyltransferases_ChAT-CrAT_clade.tree.nwk
03	2C	biopterin hydroxylases	family	559	5386	559	MAFFT (FFT-NS-2)	none	FastTree 2.1.11 (-lg)		03_Fig2C_biopterin_hydroxylases_family.alignment.fasta	03_Fig2C_biopterin_hydroxylases_family.tree.nwk
04	2C	biopterin hydroxylases	AAAH clade	179	538	179	MAFFT L-INS-i	>90% gaps	IQ-TREE 1.6.12 (ModelFinder, LG models; ultrafast bootstrap)	LG+R7	04_Fig2C_biopterin_hydroxylases_AAAH_clade.alignment.fasta	04_Fig2C_biopterin_hydroxylases_AAAH_clade.tree.nwk
05	2D	PLP decarboxylases	family	2195	9530	2195	MAFFT (FFT-NS-2)	none	FastTree 2.1.11 (-lg)		05_Fig2D_PLP_decarboxylases_family.alignment.fasta	05_Fig2D_PLP_decarboxylases_family.tree.nwk
06	2D	PLP decarboxylases	AADC clade	194	583	194	MAFFT L-INS-i	>90% gaps	IQ-TREE 1.6.12 (ModelFinder, LG models; ultrafast bootstrap)	LG+R8	06_Fig2D_PLP_decarboxylases_AADC_clade.alignment.fasta	06_Fig2D_PLP_decarboxylases_AADC_clade.tree.nwk
07	2D	PLP decarboxylases	GAD clade	373	2068	373	MAFFT L-INS-i	>90% gaps	IQ-TREE 1.6.12 (ModelFinder, LG models; ultrafast bootstrap)	LG+R10	07_Fig2D_PLP_decarboxylases_GAD_clade.alignment.fasta	07_Fig2D_PLP_decarboxylases_GAD_clade.tree.nwk
08	2E	DOMON monooxygenases	family	670	5609	670	MAFFT L-INS-i	>90% gaps	IQ-TREE 1.6.12 (ModelFinder, LG models; ultrafast bootstrap)	LG+R9	08_Fig2E_DOMON_monooxygenases_family.alignment.fasta	08_Fig2E_DOMON_monooxygenases_family.tree.nwk
09	2E	DOMON monooxygenases	DBH-MOXD clade	236	3394	236	MAFFT L-INS-i	>90% gaps	IQ-TREE 1.6.12 (ModelFinder, LG models; ultrafast bootstrap)	LG+R8	09_Fig2E_DOMON_monooxygenases_DBH-MOXD_clade.alignment.fasta	09_Fig2E_DOMON_monooxygenases_DBH-MOXD_clade.tree.nwk
10	3A	MFS superfamily	family	8784	1130	8784	MAFFT (FFT-NS-2)	>90% gaps	FastTree 2.1.11 (-lg)		10_Fig3A_MFS_superfamily_family.alignment.fasta	10_Fig3A_MFS_superfamily_family.tree.nwk
11	3A	MFS superfamily	SLC18 MCL-I1.4-cluster0005	404	662	404	MAFFT L-INS-i	>90% gaps	IQ-TREE 1.6.12 (ModelFinder, LG models; ultrafast bootstrap)	LG+F+R9	11_Fig3A_MFS_superfamily_SLC18_MCL-I1.4-cluster0005.alignment.fasta	11_Fig3A_MFS_superfamily_SLC18_MCL-I1.4-cluster0005.tree.nwk
12	3A	MFS superfamily	SLC22 MCL-I1.4-cluster0001	1441	890	1441	Clustal Omega	>90% gaps	FastTree 2.1.11 (-lg)		12_Fig3A_MFS_superfamily_SLC22_MCL-I1.4-cluster0001.alignment.fasta	12_Fig3A_MFS_superfamily_SLC22_MCL-I1.4-cluster0001.tree.nwk
13	3A	MFS superfamily	SLC22 cluster0001 subset	440	756	440	MAFFT E-INS-i	>90% gaps	IQ-TREE 1.6.12 (ModelFinder, LG models; ultrafast bootstrap)	LG+F+R8	13_Fig3A_MFS_superfamily_SLC22_cluster0001_subset.alignment.fasta	13_Fig3A_MFS_superfamily_SLC22_cluster0001_subset.tree.nwk
14	3B	SSF transporters	family	5704	17894	5704	MAFFT (FFT-NS-2)	none	FastTree 2.1.11 (-lg)		14_Fig3B_SSF_transporters_family.alignment.fasta	14_Fig3B_SSF_transporters_family.tree.nwk
15	3B	SSF transporters	ChT clade	221	628	221	MAFFT L-INS-i	>90% gaps	IQ-TREE 1.6.12 (ModelFinder, LG models; ultrafast bootstrap)	LG+R9	15_Fig3B_SSF_transporters_ChT_clade.alignment.fasta	15_Fig3B_SSF_transporters_ChT_clade.tree.nwk
16	4A	rhodopsin GPCRs	MCL-I6.0-cluster0002	3173	607	3173	MAFFT (FFT-NS-2)	>90% gaps	FastTree 2.1.11 (-lg)		16_Fig4A_rhodopsin_GPCRs_MCL-I6.0-cluster0002.alignment.fasta	16_Fig4A_rhodopsin_GPCRs_MCL-I6.0-cluster0002.tree.nwk
17	4A	rhodopsin GPCRs	cluster0002 4-10TM-filtered	2657	3271	2657	Clustal Omega	>99% gaps	FastTree 2.1.11 (-lg)		17_Fig4A_rhodopsin_GPCRs_cluster0002_4-10TM-filtered.alignment.fasta	17_Fig4A_rhodopsin_GPCRs_cluster0002_4-10TM-filtered.tree.nwk
18	4A	rhodopsin GPCRs	H-ACh-monoamine clade	1092	2650	1092	Clustal Omega	>99% gaps	IQ-TREE 1.6.12 (ModelFinder, LG models; ultrafast bootstrap)	LG+F+R10	18_Fig4A_rhodopsin_GPCRs_H-ACh-monoamine_clade.alignment.fasta	18_Fig4A_rhodopsin_GPCRs_H-ACh-monoamine_clade.tree.nwk
19	5A	Cys-loop LGICs	family	2538	840	2538	Clustal Omega	>90% gaps	FastTree 2.1.11 (-lg)		19_Fig5A_Cys-loop_LGICs_family.alignment.fasta	19_Fig5A_Cys-loop_LGICs_family.tree.nwk
20	5B	Cys-loop LGICs	cationic clade subset	212	593	212	MAFFT E-INS-i	>90% gaps	IQ-TREE 1.6.12 (ModelFinder, LG models; ultrafast bootstrap)	LG+F+R10	20_Fig5B_Cys-loop_LGICs_cationic_clade_subset.alignment.fasta	20_Fig5B_Cys-loop_LGICs_cationic_clade_subset.tree.nwk
21	S1A	NNMT-PNMT-TEMT	family	290	1224	290	MAFFT L-INS-i	>90% gaps	IQ-TREE 1.6.12 (ModelFinder, LG models; ultrafast bootstrap)	LG+R7	21_FigS1A_NNMT-PNMT-TEMT_family.alignment.fasta	21_FigS1A_NNMT-PNMT-TEMT_family.tree.nwk
22	S1B	cytochrome P450	family	4935	3097	4935	Clustal Omega	>99% gaps	FastTree 2.1.11 (-lg)		22_FigS1B_cytochrome_P450_family.alignment.fasta	22_FigS1B_cytochrome_P450_family.tree.nwk
23	S1B	cytochrome P450	CYP2 clade subset	131	540	131	MAFFT E-INS-i	>90% gaps	IQ-TREE 1.6.12 (ModelFinder, LG models; ultrafast bootstrap)	LG+F+R6	23_FigS1B_cytochrome_P450_CYP2_clade_subset.alignment.fasta	23_FigS1B_cytochrome_P450_CYP2_clade_subset.tree.nwk
