## Supplementary material for "From promiscuity to specialization: The origin of cholinergic and monoaminergic signaling is pre-bilaterian": Table S6 targeted metabolomics MRM parameters

### Sheet: MRM parameters
Analyte	Q1	Q3	Expected RT (min)	CE	CXP	DP
Histamine_1	112	95	10.3	21	10	26
Histamine_2	112	68	10.3	27	10	26
Phenylethylamine _1	122.1	105.1	2.2	21	10	11
Phenylethylamine _2	122.1	103	2.2	29	12	11
Tyramine_1	138.1	121	5.4	13	12	10
Tyramine_2	138.1	103	5.4	31	12	10
Tryptamine_1	161	144.1	3.3	15	14	10
Tryptamine_2	144	91	3.3	39	10	126
Acetylcholine_1	146.1	87	1.5	19	10	36
Acetylcholine_2	146.1	43	1.5	41	6	36
Noradrenaline_1	152	107	9	25	12	36
Noradrenaline_2	152	77	9	37	8	36
Dopamine_1	154	137	7.2	15	14	51
Octopamine_1	154.1	136.1	7.2	11	16	10
Dopamine_2 & Octopamine_2	154.1	91	7.2	29	10	10
Adrenaline_1	166	107	7.8	27	12	91
Adrenaline_2	184	166.1	7.8	13	18	6
Serotonin_1	177	160.1	6.8	13	10	16
Serotonin_2	177	115.2	6.8	37	12	16
L-DOPA_1	198	107.2	9.9	35	12	6
L-DOPA_2	198	152.1	9.9	19	18	6
Acetylcarnitine_1	204	85.2	5.3	27	10	10
Acetylcarnitine_2	204	145.1	5.3	17	10	10
Melatonine_1	233.1	174.1	0.8	19	16	41
Melatonine_2	233.1	130.1	0.8	61	14	41

### Sheet: Notes
Note
*Q1, precursor mass; Q3, fragment mass; RT, retention time; CE, collision energy; CXP, cell exit potential; DP, declustering potential. The first mass transition (“_1”) was used as the quantifier whereas the second mass transition (“_2”) was used as the qualifier. Quantifier/qualifier ratios were checked to be in a range with a CV of 30% to rule out potential interferences. Dopamine and Octopamin…
